# Evidence for host-dependent RNA editing in the transcriptome of SARS-CoV-2

**DOI:** 10.1101/2020.03.02.973255

**Authors:** Salvatore Di Giorgio, Filippo Martignano, Maria Gabriella Torcia, Giorgio Mattiuz, Silvestro G. Conticello

**Author notes:** These authors contributed equally (Salvatore Di Giorgio, Filippo Martignano, Giorgio Mattiuz, Silvestro G. Conticello).

## Abstract

The COVID-19 outbreak has become a global health risk and understanding the response of the host to the SARS-CoV-2 virus will help to contrast the disease. Editing by host deaminases is an innate restriction process to counter viruses, and it is not yet known whether it operates against Coronaviruses. Here we analyze RNA sequences from bronchoalveolar lavage fluids derived from infected patients. We identify nucleotide changes that may be signatures of RNA editing: Adenosine-to-Inosine changes from ADAR deaminases and Cytosine-to-Uracil changes from APOBEC ones. A mutational analysis of genomes from different strains of human-hosted *Coronaviridae* reveals mutational patterns compatible to those observed in the transcriptomic data. Our results thus suggest that both APOBECs and ADARs are involved in Coronavirus genome editing, a process that may shape the fate of both virus and patient.

**For the casual Reader:** Just to make a few things clear:

- RNA editing and DNA editing are PHYSIOLOGICAL processes. Organisms uses them to (a) try to fight viruses, (b) increase heterogeneity inside cells (on many levels), (c) recognise their own RNA.
- our work suggests that: (a) cells use RNA editing in trying to deal with Coronaviruses. We don't know to what extent they succeed (and it would be nice if we could help them). (b) Whatever happens, mutations inserted by RNA editing fuel viral evolution. We don't know whether viruses actively exploit this.
- If you (scientist or not) think our work suggests ANYTHING ELSE, contact us. It can be a first step to help fight these !@#$ coronavirus, or towards a Nobel prize - but we need to discuss it thoroughly.
- If you think these cellular processes are fascinating, join the club and contact us. We can have a nice cup of tea while chatting how wondrous nature is at coming up with extraordinary solutions…
