## Supplementary material for "Evidence for host-dependent RNA editing in the transcriptome of SARS-CoV-2": Data S1

Run	Assay Type	BioProject	LibrarySelection	Instrument	tissue	Host	total_reads	mapped_reads	percentage_mapped_reads	mean_coverage	median_coverage	Error rate	SNVs_count	freq
SRR10903401	RNA-Seq	PRJNA601736	RANDOM	Illumina MiSeq	Bronchoalveolar lavage fluid	Homo sapiens	953264	29438	3.09	136.65	120	0.17%	25	57
SRR10903402	RNA-Seq	PRJNA601736	RANDOM	Illumina MiSeq	Bronchoalveolar lavage fluid	Homo sapiens	1353388	112596	8.32	535.28	455	0.16%	163	102
*SRR10971381	RNA-Seq	PRJNA603194	RANDOM	Illumina MiniSeq	/	Homo sapiens	56565928	201719	0.36	602.64	412	0.78%	not calculated because the error-rate is too high
SRR11059940	RNA-Seq	PRJNA605907	RT-PCR	Illumina HiSeq 2500	bronchoalveolar lavage fluid(BALF)	Homo sapiens	79687	79223	99.42	245.75	177	0.22%	24	71
*SRR11059941	RNA-Seq	PRJNA605907	RT-PCR	Illumina HiSeq 2500	bronchoalveolar lavage fluid(BALF)	Homo sapiens	13710	12730	92.85	22.53	15	0.31%	not calculated because the sequencing depth is too low	23
SRR11059942	RNA-Seq	PRJNA605907	RT-PCR	Illumina HiSeq 2500	bronchoalveolar lavage fluid(BALF)	Homo sapiens	2043855	2040690	99.85	6,991.56	2384	0.34%	208	73
*SRR11059943	RNA-Seq	PRJNA605907	RT-PCR	Illumina HiSeq 2500	bronchoalveolar lavage fluid(BALF)	Homo sapiens	190094	187429	98.60	1,114.19	192	0.49%	not calculated because the error-rate is too high
SRR11059944	RNA-Seq	PRJNA605907	RT-PCR	Illumina HiSeq 2500	bronchoalveolar lavage fluid(BALF)	Homo sapiens	1462225	1449152	99.11	4,345.56	2642	0.32%	111	66
SRR11059945	RNA-Seq	PRJNA605907	RT-PCR	Illumina HiSeq 2500	bronchoalveolar lavage fluid(BALF)	Homo sapiens	262312	257625	98.21	578.24	53	0.41%	82	69
SRR11059946	RNA-Seq	PRJNA605907	RT-PCR	Illumina HiSeq 2500	bronchoalveolar lavage fluid(BALF)	Homo sapiens	7829225	7797433	99.59	22,582.02	12935	0.35%	238	94
SRR11059947	RNA-Seq	PRJNA605907	RT-PCR	Illumina HiSeq 2500	bronchoalveolar lavage fluid(BALF)	Homo sapiens	95405300	95349937	99.94	287,341.54	178543	0.29%	59	51
* These samples were not considered because either the sequening depth was too low or the error rate was too high
