## Supplementary material for "Evidence for host-dependent RNA editing in the transcriptome of SARS-CoV-2": Data S2

### Sheet: Sheet1
	Reference: Potential SNVs on the virus				RNA: SNVs on the Transcriptomic dataset				genome: SNVs on the genomic dataset					P-values: RNA vs Reference			P-values: DNA vs Reference
SNV type	Total SNVs	Nonsense	Missense	Synonimous	Total SNVs	Nonsense	Missense	Synonimous	Total SNVs	Nonsense	Missense	Synonimous		Nonsense	Missense	Synonimous	Nonsense	Missense	Synonimous		P-values: genome vs RNA
AC	6423	0	5269	1154	15	0	14	1	9	0	8	1		1	0.49604	0.49604	1	1	1		1
AG	6423	0	4524	1899	187	0	122	65	43	0	26	17		1	0.143649	0.143649	1	0.17923	0.17923		0.598023
AT	6423	546	4866	1011	27	1	25	1	6	0	3	3		0.724096	0.0420029	0.109466	1	0.157886	0.0538998		0.0148776
CA	3745	302	2977	466	11	0	9	2	8	0	6	2		1	1	0.637431	1	0.670915	0.2627		1
CG	3745	255	3098	392	18	1	17	0	1	0	1	0		1	0.342681	0.24714	1	1	1		1
CT	3745	249	2358	1138	67	7	30	30	159	0	97	62		0.214064	0.00313925	0.0154709	3.95171e-05	0.615995	0.0278717		0.167579
GA	4230	156	3418	656	32	2	24	6	35	0	27	8		0.333871	0.373752	0.622541	0.638298	0.524578	0.239907		1
GC	4230	0	4042	188	5	0	5	0	1	0	1	0		1	1	1	1	1	1		1
GT	4230	416	3626	188	24	3	20	1	37	0	33	4		0.725831	0.767751	1	0.0455198	0.812181	0.0826201		0.643898
TA	6890	709	4422	1759	32	6	19	7	14	1	9	4		0.136165	0.582739	0.838951	1	1	0.763239		1
TC	6890	0	3428	3462	187	0	90	97	41	0	9	32		1	0.711065	0.711065	1	0.000422288	0.000422288		0.00279051
TG	6890	409	4891	1590	10	1	7	2	5	1	4	0		0.458277	1	1	0.264066	1	0.595819		1
Stop/Missense/Synonimous Frequencies per SNV type
group		Stop	Missense	Synonimous	Total SNVs	Stop	Missense	Synonimous	Total SNVs	Stop	Missense	Synonimous
AC		0	0.820333	0.179667		0	0.933333	0.0666667		0	0.888889	0.111111		RNA/DNA vs Reference
AG		0	0.704344	0.295656		0	0.652406	0.347594		0	0.604651	0.395349		Contingengy tables
AT		0.085007	0.75759	0.157403		0.037037	0.925926	0.037037		0	0.5	0.5		Ci	Ctotal-Ci
CA		0.0806409	0.794927	0.124433		0	0.818182	0.181818		0	0.75	0.25		CRi	CRtotal-CRi
CG		0.0680908	0.827236	0.104673		0.0555556	0.944444	0		0	1	0		Where, for each outcome (i), C is the count of SNVs on transcriptomes or genomes, and CR is the count of potential SNVs on the viral reference genome.
CT		0.0664887	0.62964	0.303872		0.104478	0.447761	0.447761		0	0.610063	0.389937
GA		0.0368794	0.808038	0.155083		0.0625	0.75	0.1875		0	0.771429	0.228571		genome vs RNA
GC		0	0.955556	0.0444444		0	1	0		0	1	0		Contingengy tables
GT		0.0983452	0.85721	0.0444444		0.125	0.833333	0.0416667		0	0.891892	0.108108		Cgmissense	Cgsynonimous
TA		0.102903	0.6418	0.255298		0.1875	0.59375	0.21875		0.0714286	0.642857	0.285714		Crmissense	Crsynonimous
TC		0	0.497533	0.502467		0	0.481283	0.518717		0	0.219512	0.780488		Where Cg and Cr are, respectively, the count of SNVs on genomes and transcriptomes; nonsense SNVs has not been considered in this analysis.
TG		0.0593614	0.709869	0.230769		0.1	0.7	0.2		0.2	0.8	0
